# Long-read sequencing to detect full-length protein-protein interactions

**DOI:** 10.1101/2024.04.01.586447

**Authors:** Stephanie Schaefer-Ramadan, Yue Guan, Ayeda A. Ahmed, Jovana Aleksic, Khadija A. Elmagarmid, Leena F. Syed, Yasmin A. Mohamoud, Joel A. Malek

## Abstract

Given the increased predictions on interactome size and demand for protein function information, methods for detecting protein-protein interactions remain a significant development area. The all-vs.-all sequencing (AVA-Seq) method utilizes a convergent fusion plasmid design to make two-hybrid technology amenable to next-generation sequencing. Here, we further innovate to take advantage of synthetic DNA technologies and Oxford Nanopore Technologies long-read sequencing improvements to allow us to determine full-length protein-protein interactions. Here, using this approach we recovered 159 protein-protein interactions from a set of 57 human proteins using multiple forms of validation. Further, when referencing a human gold standard set of interactions, eight full-length protein-protein interactions were recovered from an expected 28 interaction pairs (28.6%), a typical recovery rate for two-hybrid technologies. The AVA-Seq, in combination with the ease of synthetic DNA production and the MinION platform, offers a low-cost, high-throughput alternative for determining protein-protein interactions, which can be utilized in research labs at all stages.

**Key Points:**

1. First application of long-read sequencing for full-length protein-protein interaction studies.
2. The recovery rate of the AVA-Seq method using full-length proteins is on par with other leading methods.
3. Advances in synthetic biology and sequencing technologies make full-length protein interactomes affordable and accessible.

**GRAPHICAL ABSTRACT:** 
