## Supplemental Table 1 for "Long-read sequencing to detect full-length protein-protein interactions"

### Sheet: Sheet1
Protein1	Protein2	maximum log2FC	FDRmin	HuRY	APID	STRING	Sticky
AKT1	SLC22A15	1.25135	8.82544286736211e-05				YES
AKT1	C3orf38	1.23637	6.97862734049033e-08
ARF1	ARFIP2	1.23611	0.000353372		YES	961
ARF1	GTF2F1	1.47182	0.00851547				YES
ARF1	FEN1	1.52018	4.94768051763983e-05
ARFIP2	LMNB1	1.05801	0.00169855				YES
ARFIP2	RCC1	1.16562	2.44303025074902e-12
BAK1	CEBPG	1.44087	1.9003759953322597e-11
BATF	CEBPG	1.03332	0.000104047		YES	526
BATF	GTF2F1	1.54406	1.01299047773073e-06				YES
BCL2L1	NRG1	1.15636	2.1710430477408697e-11			239
BCL2L1	GTF2F1	1.31906	0.0138492				YES
BDNF	BAK1	1.46601	0.000173984			229
C3orf38	ZNF350	1.47181	4.73030834431915e-14			168
C3orf38	GTF2F1	1.87556	0.000726957				YES
C3orf38	BDNF	1.21535	0.00142979
C3orf38	ORC2L	1.35142	7.66128554548078e-06
C3orf38	ORC4L	1.87022	7.16999089824821e-15
C3orf38	PPP6C	1.49133	6.6324649229916e-07
C3orf38	RCC1	1.24779	1.14465165015175e-07
CASP2	LMNB1	0.844708	2.12016784028656e-05			345	YES
CASP9	C3orf38	1.25973	1.01015595329606e-08
CEBPG	ARF1	0.974592	0.000613461
CEBPG	PSMD4	1.67891	0.000163309
CEBPG	RAN	1.01525	2.55094541696632e-06
CRADD	LMNA	1.78401	2.99223924849333e-07				YES
DCP1A	GTF2F1	1.05204	5.81532860979961e-09				YES
DCP1A	LMNA	1.25572	8.098285603492489e-11				YES
DCP1A	SLC22A15	0.913629	0.000312033				YES
DCP1A	C3orf38	1.36365	0.00326718
EIF3E	C3orf38	1.27624	1.76760955790624e-08
ERBB3	LMNA	2.16578	4.96894953684967e-06			195	YES
ERBB3	GTF2F1	1.01511	0.00394322				YES
FEN1	PCNA	3.79776	7.24147567745137e-299		YES	999
FEN1	LMNB1	1.08701	0.000323182			482	YES
FEN1	RCC1	1.14876	1.85797789852871e-08			431
FEN1	LMNA	1.75238	2.23185843756451e-08		YES	234	YES
FOS	GTF2F1	1.29452	0.000990826		YES	616	YES
FOS	IFIT1	1.57446	0.001552			569	YES
GADD45A	LMNA	1.2087	3.28280490610014e-06			177	YES
GCDH	LMNA	1.1331	2.04342827841894e-14				YES
GCDH	C3orf38	1.10612	1.4587203560949e-06
GRAP2	IFIT1	1.09316	0.000489925				YES
GTF2F1	GTF2F2	6.82761	2.2343142627995e-228		YES	999	YES
GTF2F1	ARFIP2	0.902988	0.0133447				YES
GTF2F1	AKT1	1.13324	1.65637555258121e-13				YES
GTF2F1	CRADD	1.36614	0.0239286				YES
GTF2F1	IFIT1	1.69573	1.2882990582005e-09				YES
GTF2F1	JUNB	1.11733	6.65908885653159e-05				YES
GTF2F1	LMNB1	1.5502	3.6229049034271e-07				YES
GTF2F2	IFIT1	0.876504	0.000744292				YES
IFIT1	AKT1	1.15802	3.54755923319013e-09			293	YES
IFIT1	LMNB1	1.37587	3.19260322891016e-07			188	YES
IFIT1	LMNA	1.70441	4.459171804423839e-18			179	YES
IFIT1	ARFIP2	1.31827	0.00137222				YES
IFIT1	BAD	1.62801	0.000418205				YES
IFIT1	BDNF	1.08363	0.0130794				YES
IFIT1	CEBPG	0.886019	0.00218141				YES
IFIT1	ERBB3	1.24111	0.00254923				YES
IFIT1	JUNB	1.85439	1.31636206322705e-07				YES
IFIT1	PEX3	1.59029	0.000165664				YES
IFIT1	PPP6C	1.10373	0.000289605				YES
IFIT1	C3orf38	1.84596	2.66016160324778e-05
IGF2	BAK1	0.847457	0.0134123			159
IGF2	LMNA	1.19562	0.000140226				YES
IGFBP4	GTF2F1	1.21298	0.00488229				YES
IGFBP4	LMNA	1.338	0.000327745				YES
JUNB	CEBPG	1.08689	5.00659207162549e-06			354
LCP2	LMNA	1.28337	4.5770036069623504e-14		YES		YES
LMNA	AKT1	1.48643	5.2116316631811e-23			628	YES
LMNA	SYCE1	1.55501	8.7140508709287e-11		YES	564	YES
LMNA	CASP9	1.37469	5.64680154335079e-22			382	YES
LMNA	CASP7	1.5628	0.000120073			370	YES
LMNA	PCNA	1.34239	2.49878062553439e-05		YES	362	YES
LMNA	BCL2L1	1.47534	1.57214998622406e-06			300	YES
LMNA	RAN	1.21593	1.53564811298797e-08			284	YES
LMNA	CASP2	1.29796	1.17629411652081e-17			260	YES
LMNA	SMAD4	1.39141	6.216774223002021e-15			236	YES
LMNA	PSMD5	1.13939	2.686937032354431e-15			227	YES
LMNA	BDNF	1.54763	1.29145077065064e-05			206	YES
LMNA	MCM10	1.50111	0.000161887			187	YES
LMNA	NRG1	1.09787	9.03492170569383e-08			170	YES
LMNA	XIAP	1.75271	3.6229049034271e-07			164	YES
LMNA	GTF2F2	1.68944	3.34553583308361e-06		YES		YES
LMNA	ARFIP2	2.02205	3.70279718831585e-07				YES
LMNA	ARF1	1.03006	0.00846209				YES
LMNA	BAK1	1.65225	6.99439211309317e-06				YES
LMNA	BATF	0.977669	0.000317477				YES
LMNA	C3orf38	2.37195	7.31642429105903e-07				YES
LMNA	CEBPG	1.94617	2.09075498972746e-16				YES
LMNA	EIF3E	1.24206	1.14592225147534e-12				YES
LMNA	GTF2F1	1.91249	2.2798707161489e-11				YES
LMNA	JUNB	1.85404	1.087214068205e-05				YES
LMNA	PEX14	1.54526	1.72802869218258e-10				YES
LMNA	PPP3R1	1.34632	2.33595272745178e-06				YES
LMNA	PPP6C	1.55917	1.76760955790624e-08				YES
LMNA	PSMD4	1.10356	7.31986534739802e-05				YES
LMNA	SLC22A15	2.07738	1.89075699181648e-08				YES
LMNA	ZCCHC9	1.26716	7.5122694498017e-08				YES
LMNA	ZNF350	1.45449	1.64180659179094e-21				YES
LMNB1	LMNA	1.5275	0.000139816		YES	996	YES
LMNB1	AKT1	1.06783	2.9295708940851497e-11			763	YES
LMNB1	SYCE1	1.31508	5.93445391977082e-07			507	YES
LMNB1	XIAP	0.984957	0.00301604			239	YES
LMNB1	PCNA	1.21826	0.00041728			209	YES
LMNB1	C3orf38	2.02868	3.64435563166215e-05				YES
LMNB1	CEBPG	0.902686	0.000235278				YES
LMNB1	ERBB3	0.984604	0.0217243				YES
LMNB1	LCP2	1.16776	7.25492337659722e-05				YES
LMNB1	ORC2L	1.12687	0.000111375				YES
LMNB1	PEX14	1.70618	9.91971100567768e-08				YES
LMNB1	PPP6C	1.4751	0.000275241				YES
LMNB1	PSMD4	1.19711	0.00106598				YES
LMNB1	ZCCHC9	1.21611	0.00825176				YES
MCM10	LMNB1	1.20693	0.00220649			420	YES
MCM10	GTF2F1	0.99643	0.00449828				YES
NRG1	GTF2F1	1.14288	3.57498982853126e-08				YES
NRG1	LMNB1	1.23972	7.65982716556445e-05				YES
NTF4	IFIT1	1.29595	0.00240347				YES
NTF4	LMNA	1.03679	0.000248863				YES
ORC2L	LMNA	1.45823	1.169784956779e-07				YES
ORC2L	CEBPG	1.47891	0.00283762
ORC4L	LMNA	1.18637	1.59224750183966e-26				YES
PCNA	ZNF350	0.910124	0.00154858
PDPK1	LMNA	1.44296	2.0731591057690091e-16				YES
PDPK1	C3orf38	0.942964	8.54226855931864e-06
PEX19	PEX14	4.45365	0		YES	999
PEX19	LMNB1	1.50797	0.009069				YES
PEX3	PEX19	1.33766	3.30414159430366e-07	YES	YES	999
PEX3	GTF2F1	1.02127	0.00784547				YES
PEX3	LMNA	1.50103	3.05737603728022e-05				YES
PEX3	RCC1	1.011	2.8955951924938e-06
PPP3CA	PPP3R1	6.16372	0	YES	YES	999
PPP3CA	LMNA	1.60624	1.09647033403745e-17				YES
PPP3CA	C3orf38	1.42073	4.93611647407006e-07
PPP3R1	LMNB1	1.01534	1.17464280365461e-05				YES
PPP3R1	PEX14	1.30506	1.16432066760406e-31
PPP6C	GTF2F1	1.04945	0.00055279				YES
PSMD5	GTF2F1	1.92545	1.26945588278199e-06				YES
PSMD5	C3orf38	1.25228	0.000120857
RAC1	GTF2F1	1.68181	1.09321058703155e-07				YES
RAC1	LMNA	1.37892	1.27250407766067e-06				YES
RCC1	RAN	2.40606	9.72938713921488e-94		YES	999
RCC1	LMNB1	1.09878	1.426276958313e-09			508	YES
RCC1	LMNA	1.01042	4.01061550861219e-19			237	YES
RCC1	PPP6C	0.931663	2.964715390918e-07			170
RCC1	ERBB3	1.35668	9.12224102177778e-08
RCC1	GRAP2	1.00601	2.04783042127762e-07
RCC1	JUNB	1.09585	4.10004432048613e-08
RCC1	PSMD4	1.05417	1.08734617733255e-06
RCC1	SYCE1	0.896156	6.84954328084771e-10
SLC22A15	BATF	1.08895	0.0167189				YES
SLC22A15	GTF2F1	2.0558	9.808263231180661e-09				YES
SLC22A15	GTF2F2	1.24781	0.00330391				YES
SLC22A15	SYCE1	1.11302	0.0151646				YES
SMAD1	C3orf38	1.17069	1.61473614309541e-06
SMAD4	C3orf38	1.63968	5.158620044277551e-10
SYCE1	GTF2F1	1.47019	1.98136002858909e-08				YES
SYCE1	ORC2L	0.839597	0.00270951
